# Phenotypic and environmental predictors of reproductive success in painted turtles

**DOI:** 10.1101/2020.11.10.377028

**Authors:** Jessica M. Judson, Luke A. Hoekstra, Kaitlyn G. Holden, Fredric J. Janzen

## Abstract

Sexual selection is often assumed to elicit sexually dimorphic traits. However, most work on this assumption in tetrapod vertebrates has focused on birds. In this field experiment, we assessed relationships between both sexually dimorphic (body size, claw length) and non-dimorphic traits (forelimb stripe color, baseline corticosterone concentrations) and reproductive success in adult painted turtles to explicate the roles of these phenotypes in mate choice and the evolution of sexual dimorphism. We also modified adult sex ratios in experimental ponds to elucidate the role of biased sex ratios on reproductive success, which is a timely test of the potential threat of biased sex ratios on population persistence in a species with temperature-dependent sex determination. We found no strong influence of male phenotypes on male siring success, but female body size and baseline corticosterone concentrations predicted female clutch sizes. We find weak evidence that adult sex ratio influences male siring success, with a male-biased sex ratio producing lower male siring success than a female-biased sex ratio. This study offers evidence that female mate choice may not be an important selective force on male phenotypes, but that instead selection occurs on female phenotypes, particularly body size and corticosterone concentrations. Further, biased adult sex ratios can influence reproductive success of both sexes. Finally, the use of Kompetitive Allele Specific PCR (KASP) was highly successful in parentage analysis, which adds reptiles to the growing list of taxa successfully genotyped with this new technology.

**Lay Summary:** Female painted turtles aren’t choosy about traits of their mates. In a field experiment, we find that male traits do not predict male fitness, but key female traits (body size and stress levels) do predict female reproductive success. Further, we find weak evidence that adult sex ratio influences individual fitness in this species with environmental sex determination. Ultimately, we reject the long-assumed importance of female mate choice in this freshwater turtle.
