## Supplementary Table 1 for "Phenotypic and environmental predictors of reproductive success in painted turtles"

	cond((Int))	zi((Int))	disp((Int))	cond(Pond)	cond(zbright)	cond(zCORT)	cond(zhue)	cond(zPL)	df	logLik	AICc	delta	weight
21	2.32277717349529	-2.25129179293148	+	NA	NA	-0.0745392226233195	NA	0.115557915455062	5	-37.578380736214	89.1567614724281	0	0.327178570303922
17	2.33712128566691	-2.25129170630307	+	NA	NA	NA	NA	0.134914865724637	4	-39.534782087913	89.569564175826	0.412802703397915	0.266161896395001
25	2.33799327156331	-2.25129006804281	+	NA	NA	NA	-0.0472464083282125	0.143418196198962	5	-38.5075434939815	91.015086987963	1.85832551553494	0.129197643321324
23	2.3205600188361	-2.25129151916944	+	NA	-0.0165172296668058	-0.0810366588051358	NA	0.11429202756987	6	-37.4543214668333	92.9086429336666	3.7518814612385	0.0501272803462184
29	2.32529916470101	-2.25128947257703	+	NA	NA	-0.063156410365306	-0.0179338727608992	0.121751564086369	6	-37.4559708275758	92.9119416551516	3.75518018272356	0.0500446705233124
19	2.33757819187413	-2.25129104268214	+	NA	0.00773367462939568	NA	NA	0.134669728774062	5	-39.5099005867046	93.0198011734093	3.86303970098123	0.0474172581256389
18	2.41249320049398	-2.25129187720078	+	+	NA	NA	NA	0.129417999235041	6	-37.6028662662661	93.2057325325321	4.04897106010407	0.0432077802904695
26	2.4195670599781	-2.25129075633708	+	+	NA	NA	-0.0559888592908605	0.139030687733258	7	-35.8380598174898	94.2915042503642	5.13474277793617	0.0251066994136563
27	2.33681028799254	-2.25129164773125	+	NA	-0.0238290997036373	NA	-0.0593577228184253	0.14638514708449	6	-38.3087711431398	94.6175422862797	5.46078081385161	0.0213300249346464
22	2.38662255614791	-2.25129101490795	+	+	NA	-0.059810648159581	NA	0.115226341588868	7	-36.2909319897001	95.1972485947847	6.04048712235667	0.015962824454927
31	2.32331422123469	-2.25129214852834	+	NA	-0.0288227294761696	-0.0659824076856667	-0.0314569326612046	0.124248015737689	7	-37.1369526980748	96.8892900115341	7.73252853910608	0.00684995332820056
20	2.41520939851944	-2.2512958982777	+	+	0.0123313591221093	NA	NA	0.129112136624473	7	-37.5302915001361	97.6759676156568	8.51920614322873	0.00462234908943666
5	2.31390075329769	-2.25129296070962	+	NA	NA	-0.127564289091717	NA	NA	4	-43.803261670231	98.106523340462	8.94976186803393	0.00372708033220817
28	2.41527425170144	-2.25129094495704	+	+	-0.0292628180414062	NA	-0.071815008251508	0.142409357134483	8	-35.4889224614771	98.9778449229542	9.82108345052615	0.00241081383926789
30	2.40563289947936	-2.25129166955792	+	+	NA	-0.0281936082055826	-0.0416640577446406	0.129824174329778	8	-35.6363124052124	99.2726248104248	10.1158633379967	0.00208042965940792
24	2.38376891957321	-2.25128619148867	+	+	-0.00709589705912031	-0.0628242729970642	NA	0.114667447971002	8	-36.2669335633606	100.533867126721	11.3771056542932	0.00110733173737149
13	2.30909102125602	-2.25129199327116	+	NA	NA	-0.147466780179184	0.040852569355227	NA	5	-43.4075637840037	100.815127568007	11.6583660955793	0.000962061463113459
7	2.30993041587759	-2.25129201884728	+	NA	-0.0301603449810509	-0.138803517273801	NA	NA	5	-43.5880971001762	101.176194200352	12.0194327279244	0.000803152833051355
1	2.33876474867621	-2.25129181918322	+	NA	NA	NA	NA	NA	3	-46.9749372867244	101.361639279331	12.204877806903	0.00073203072266415
6	2.37855124938113	-2.25128978370736	+	+	NA	-0.114916239518824	NA	NA	6	-43.1186899540002	104.237379908	15.0806184355724	0.000173808161277759
9	2.33917213639421	-2.2512917935076	+	NA	NA	NA	-0.017913795411457	NA	4	-46.9089002139709	104.317800427942	15.1610389555138	0.000166957937532298
3	2.33965943641923	-2.25129178265135	+	NA	0.0151928703588826	NA	NA	NA	4	-46.9312217594947	104.362443518989	15.2056820465614	0.000163272464083875
15	2.30789463753012	-2.25129193626475	+	NA	-0.0153041652925018	-0.149785347092864	0.034046790994667	NA	6	-43.3620599821832	104.724119964366	15.5673584919384	0.00013626235950813
32	2.40075803312207	-2.25129145293015	+	+	-0.0299424394197131	-0.0292021228287221	-0.0573178014633047	0.132899153450646	9	-35.2635660852487	104.890768534134	15.7340070617057	0.000125368557175614
2	2.42774822791494	-2.25129265234712	+	+	NA	NA	NA	NA	5	-45.6627582034008	105.325516406802	16.1687549343735	0.000100875180930356
11	2.33953513406771	-2.25129653170482	+	NA	0.00760361450193693	NA	-0.0141739440689365	NA	5	-46.9007363024641	107.801472604928	18.6447111325	0.0000292507677481881
14	2.36644357205573	-2.25129169815126	+	+	NA	-0.132130619085463	0.0298494935483717	NA	7	-42.9153471830792	108.446078981543	19.289317509115	0.0000211915524478572
8	2.36982043682041	-2.25129159635357	+	+	-0.0219164556194058	-0.123243599332203	NA	NA	7	-43.0090362218527	108.63345705909	19.476695586662	0.0000192963043680294
10	2.43145200005591	-2.25128570157371	+	+	NA	NA	-0.0268862154868956	NA	6	-45.4968205715651	108.99364114313	19.8368796707022	0.0000161161447981489
4	2.43235175877902	-2.25129145450571	+	+	0.0191853894678151	NA	NA	NA	6	-45.5902773998964	109.180554799793	20.0237933273648	0.0000146782194315677
12	2.43222462207408	-2.25128817536027	+	+	0.00457649987309135	NA	-0.0245376166991406	NA	7	-45.4939036846341	113.603191984653	24.4464305122248	0.00000160808837893766
16	2.36429136547288	-2.2512916538746	+	+	-0.0103123906650357	-0.13325060639464	0.0250342969906096	NA	8	-42.8960515160144	113.792103032029	24.6353415596007	0.00000146314848088859
