## Supplementary Table 3 for "Phenotypic and environmental predictors of reproductive success in painted turtles"

	cond((Int))	zi((Int))	disp((Int))	cond(Pond)	cond(zbright)	cond(zClawL)	cond(zCORT)	cond(zhue)	cond(zPL)	df	logLik	AICc	delta	weight
2	2.16240823944238	0.334476438431734	+	+	NA	NA	NA	NA	NA	5	-66.6331762305528	145.409209603963	0	0.140151476305464
3	2.50642290157663	0.329477481614341	+	NA	0.42143398679321	NA	NA	NA	NA	4	-68.2080803920866	145.795471129001	0.386261525038094	0.11553725693226
4	2.25085121847694	0.341699041421019	+	+	0.212769792530625	NA	NA	NA	NA	6	-65.999262486278	147.109636083667	1.70042647970442	0.0598900613980379
18	2.14908569647437	0.335947512076439	+	+	NA	NA	NA	-0.133438327826265	NA	6	-66.0567996287741	147.224710368659	1.81550076469651	0.0565414178540836
11	2.51866849997477	0.32471716299351	+	NA	0.476988216585942	NA	0.255252485424148	NA	NA	5	-67.6138167679099	147.370490678677	1.96128107471418	0.0525667228420761
19	2.52775353327255	0.332775344785575	+	NA	0.589992037409525	NA	NA	0.200699390494394	NA	5	-67.6508702021787	147.444597547215	2.03538794325175	0.050654589553147
1	2.50599486933056	0.313048159331028	+	NA	NA	NA	NA	NA	NA	3	-70.5557828283124	147.911565656625	2.50235605266209	0.0401067955473897
10	2.16054228452463	0.333203127928239	+	+	NA	NA	0.0911790297939387	NA	NA	6	-66.544949852745	148.201010816601	2.79180121263838	0.0347028981968797
6	2.16475073242545	0.334650484225537	+	+	NA	-0.0137672639398571	NA	NA	NA	6	-66.6285505937789	148.368212298669	2.95900269470621	0.0319196709503371
34	2.16190161494954	0.334381446516302	+	+	NA	NA	NA	NA	-0.00482226828628914	6	-66.6326452849703	148.376401681052	2.96719207708901	0.0317892369805214
7	2.50650873580084	0.32950532236158	+	NA	0.422784003523705	0.00572710791585815	NA	NA	NA	5	-68.2073861128015	148.55762936846	3.14841976449742	0.0290353463964529
35	2.50560222840694	0.329434976585097	+	NA	0.420219184457705	NA	NA	NA	-0.00616477046952249	5	-68.2074425519244	148.557742246706	3.14853264274322	0.0290337077132125
26	2.12962023522439	0.322491017058981	+	+	NA	NA	0.280275039325479	-0.2178179751806	NA	7	-65.341175917008	148.990044141708	3.5808345377456	0.0233899523274697
43	2.55363608854038	0.320990043420664	+	NA	0.555157950609143	NA	0.426282061606983	NA	0.194393385167105	6	-67.1914045853155	149.493920281742	4.08471067777927	0.0181808432746633
12	2.26466215710307	0.338134750892998	+	+	0.260830019532914	NA	0.175430721400776	NA	NA	7	-65.6563449405361	149.620382188765	4.21117258480183	0.0170668420366116
15	2.5239804635732	0.32302079081256	+	NA	0.525090301070773	0.109251109874549	0.338224672978957	NA	NA	6	-67.3864425901674	149.883996291446	4.47478668748315	0.0149592594238346
17	2.48874867421378	0.311176055065711	+	NA	NA	NA	NA	-0.128658033791969	NA	4	-70.2818080281674	149.942926401162	4.53371679719965	0.0145249144475718
27	2.52978391921891	0.33132347401482	+	NA	0.56442012217851	NA	0.1749178665411	0.126584717929513	NA	6	-67.4397919351799	149.990694981471	4.58148537750819	0.0141821073251344
20	2.21570543710649	0.34037727684181	+	+	0.140373670703533	NA	NA	-0.0589239379741901	NA	7	-65.9572693407345	150.222230989161	4.81302138519857	0.0126317453636227
33	2.49343272994202	0.311515289369272	+	NA	NA	NA	NA	NA	-0.10072918148129	4	-70.4379828536919	150.255276052211	4.84606644824854	0.0124247516913564
36	2.25384131627191	0.341948190002729	+	+	0.215545517754163	NA	NA	NA	0.0177075795010242	7	-65.9910457704288	150.28978384855	4.88057424458714	0.0122122151057963
23	2.53023571837597	0.332682637180093	+	NA	0.618132102265209	0.0508082098561278	NA	0.218052905544224	NA	6	-67.592901105697	150.296913322505	4.88770371854238	0.0121687592713573
8	2.25030712671894	0.341660425289779	+	+	0.214329879007282	0.00812337724534622	NA	NA	NA	7	-65.9973968689762	150.302486045645	4.89327644168191	0.0121348999023008
5	2.50686078577536	0.313525330631967	+	NA	NA	-0.0761324565413297	NA	NA	NA	4	-70.47186760242	150.323045549668	4.91383594570482	0.0120107951167092
51	2.53306547484632	0.332346442303959	+	NA	0.606603707982714	NA	NA	0.210656710458446	0.0348723643956521	6	-67.6294077505894	150.36992661229	4.96071700832721	0.011732529782498
22	2.15305464234479	0.336105323015699	+	+	NA	-0.0298267354501321	NA	-0.136435836955915	NA	7	-66.0332982714654	150.374288850623	4.96507924666042	0.0117069676241072
9	2.51282253020791	0.314149941116325	+	NA	NA	NA	0.0907836688982803	NA	NA	4	-70.5029698436171	150.385250032062	4.97604042809891	0.0116429820255953
50	2.1474570506931	0.335632712672516	+	+	NA	NA	NA	-0.134072044978876	-0.0120586721217992	7	-66.0530415645047	150.413775436702	5.00456583273888	0.011478100263667
42	2.16399799590966	0.333523172228827	+	+	NA	NA	0.121158435902074	NA	0.0390779035136143	7	-66.5194031723505	151.346498652393	5.9372890484305	0.00719998747972153
14	2.15825162658103	0.33297290729971	+	+	NA	0.0124210971299729	0.0987829388353621	NA	NA	7	-66.5417210847781	151.391134477248	5.98192487328572	0.00704107864227173
39	2.5033865992873	0.329394240859484	+	NA	0.421838200495984	0.0226310201036604	NA	NA	-0.0252337265819912	6	-68.202719235376	151.516549581863	6.10733997790024	0.00661310854446101
38	2.1688248687875	0.335136780093864	+	+	NA	-0.0271723271620327	NA	NA	0.0174792646216841	7	-66.6259645578678	151.559621423428	6.15041181946515	0.00647221177908015
58	2.14180677454173	0.318648644317267	+	+	NA	NA	0.426709300872668	-0.257425065351953	0.140520429164032	8	-64.9885732706204	151.737146541241	6.32793693727797	0.00592248037060748
25	2.48955448189808	0.299032577864346	+	NA	NA	NA	0.291801535535383	-0.230533554293838	NA	5	-69.8665002772545	151.875857697366	6.46664809340345	0.00552564379505046
30	2.12099548025485	0.320459700810119	+	+	NA	0.0487896956826916	0.31778271269031	-0.224756251335705	NA	8	-65.2850350830984	152.330070166197	6.92086056223408	0.00440303259736803
44	2.30147409965238	0.336676105558054	+	+	0.325476300641024	NA	0.313928033144412	NA	0.144700369253898	8	-65.2968724210913	152.353744842183	6.94453523821988	0.00435121968083377
28	2.15832518437042	0.326168112941858	+	+	0.0571580196119962	NA	0.269410860584363	-0.184480790665029	NA	8	-65.3253711283674	152.410742256735	7.001532652772	0.00422896585701804
49	2.47588270179108	0.308490721662709	+	NA	NA	NA	NA	-0.125233253700715	-0.0934403972478592	5	-70.1771332899839	152.497123722825	7.08791411886207	0.00405020198160917
59	2.55849142617317	0.326676430691496	+	NA	0.615693781115769	NA	0.351584321170417	0.0955418514967102	0.17496437173919	7	-67.0962939825924	152.500280272877	7.09107066891426	0.00404381469074767
21	2.48873201638073	0.311042028128375	+	NA	NA	-0.0788127755750574	NA	-0.130156796070691	NA	5	-70.1893087338621	152.521474610581	7.11226500661863	0.00400118796388827
47	2.5514159581322	0.321136413717675	+	NA	0.556746662893997	0.0203234723474283	0.425845638184095	NA	0.176248744693244	7	-67.186679087605	152.681050482902	7.27184087893949	0.00369434536843079
31	2.53569063692409	0.330301330567451	+	NA	0.615071798950567	0.10940201738582	0.258432381402662	0.128631140464512	NA	7	-67.1983553989146	152.704403105521	7.29519350155863	0.00365145990109342
16	2.26582505672491	0.336461525712529	+	+	0.297346516099071	0.0807006033276165	0.240840916329828	NA	NA	8	-65.5039053075246	152.767810615049	7.35860101108636	0.00353751076390597
41	2.49676097910465	0.31207217135699	+	NA	NA	NA	0.0267146627355641	NA	-0.0901375535118141	5	-70.4347230407216	153.0123032243	7.60309362033752	0.0031304507417703
37	2.49566294282607	0.311953322773795	+	NA	NA	-0.0183544077346658	NA	NA	-0.0851539234166691	5	-70.4358943808389	153.014645904535	7.60543630057214	0.00312678606594112
13	2.51099740912077	0.314116594729962	+	NA	NA	-0.0620664645537297	0.0567559309341271	NA	NA	5	-70.453931927951	153.050720998759	7.64151139479634	0.00307089212519273
55	2.52828388224133	0.332836988187229	+	NA	0.616364459553121	0.0613128737067632	NA	0.217040622326038	-0.0160015367786834	7	-67.59080401043	153.489300328552	8.08009072458952	0.00246619986327172
24	2.21360598677848	0.340271052609404	+	+	0.133737255355363	-0.00746844260683862	NA	-0.063199063136588	NA	8	-65.955938457896	153.671876915792	8.26266731182918	0.00225103510117239
52	2.21871964118481	0.34060052582369	+	+	0.145051760100063	NA	NA	-0.056015720713045	0.00698611932331087	8	-65.9560839570352	153.67216791407	8.26295831010754	0.00225070760132896
40	2.25670354879385	0.34216001320129	+	+	0.21465839996312	-0.0140895554320358	NA	NA	0.0292709890429213	8	-65.9889217736485	153.737843547297	8.3286339433343	0.00217799959735376
54	2.16047755742347	0.336974203579804	+	+	NA	-0.0545466718457004	NA	-0.137243166284518	0.0315768855101334	8	-66.0236107584306	153.807221516861	8.39801191289837	0.00210374240197583
46	2.17184956600342	0.334174428565649	+	+	NA	-0.0309089185742134	0.122161047329303	NA	0.0650205720427779	8	-66.5104780084709	154.780956016942	9.37174641297901	0.00129285196647715
57	2.49818829645346	0.297280387647339	+	NA	NA	NA	0.352310749976653	-0.254530758315158	0.0583066411365603	6	-69.8429625406718	154.797036192455	9.38782658849189	0.00128249899836719
29	2.48954055717623	0.299322234511135	+	NA	NA	-0.00779796567495733	0.28580721846208	-0.228533737348243	NA	6	-69.8657258782831	154.842562867677	9.43335326371457	0.00125363480968493
62	2.16216027444782	0.319323875185483	+	+	NA	-0.087621060500848	0.437232255299177	-0.265528444679502	0.215427665119031	9	-64.8997484204929	155.299496840986	9.89028723702302	0.000997583118170036
60	2.19948064715096	0.325277641897753	+	+	0.116925427035245	NA	0.417521465773446	-0.192060322431094	0.151735735506083	9	-64.9219352823696	155.343870564739	9.93466096077643	0.000975693607027893
53	2.48016775032139	0.30942743089547	+	NA	NA	-0.0360158315629925	NA	-0.127040569283967	-0.063015739937589	6	-70.1688906804721	155.448892472055	10.0396828680926	0.000925780954311376
63	2.55466577678393	0.327432115994744	+	NA	0.623348619706698	0.0394494811741473	0.344699860315684	0.103022834207098	0.138255065600938	8	-67.0785146771974	155.917029354395	10.5078197504321	0.000732577556944657
45	2.49936419376357	0.312551209086579	+	NA	NA	-0.0199239646110515	0.0282349084626036	NA	-0.0726057836448663	6	-70.4322600251293	155.97563116137	10.566421557407	0.000711423798202405
32	2.17066050677624	0.326383629596843	+	+	0.10450660128025	0.0632388793616693	0.310004681907301	-0.166214934234189	NA	9	-65.2378281329291	155.975656265858	10.5664466618955	0.000711414868293165
48	2.30352280094158	0.336742646091306	+	+	0.324421837163019	-0.011301121328943	0.313679083527179	NA	0.15412694766626	9	-65.2952738380215	156.090547676043	10.6813380720803	0.000671698819137231
56	2.22019846942025	0.340897568474431	+	+	0.133157367842974	-0.0313914248575386	NA	-0.0640516442821668	0.0309081642402132	9	-65.9464209721939	157.392841944388	11.9836323404251	0.0003502555111783
61	2.50781117231027	0.297534170722641	+	NA	NA	-0.0718277747786444	0.367429046734169	-0.263895086427115	0.126108432768846	7	-69.8081177038541	157.923927715401	12.5147181114377	0.000268572268611201
64	2.20019558255308	0.324086774741069	+	+	0.0854737789070837	-0.0708033947909165	0.428532853256386	-0.215937529266927	0.209790881708335	10	-64.8664217781195	159.298060947543	13.8888513435806	0.000135105157342864
